# Comparative single-cell trajectory network enrichment identifies pseudo-temporal systems biology patterns in hematopoiesis and CD8 T-cell development

**DOI:** 10.1101/2020.04.02.021295

**Authors:** Alexander G. B. Grønning, Mhaned Oubounyt, Kristiyan Kanev, Jesper Lund, Tim Kacprowski, Dietmar Zehn, Richard Röttger, Jan Baumbach

## Abstract

Single cell transcriptomics (scRNA-seq) technologies allow for investigating cellular processes on an unprecedented resolution. While software packages for scRNA-seq raw data analysis exist, no method for the extraction of systems biology signatures that drive different pseudo-time trajectories exists. Hence, pseudo-temporal molecular sub-network expression profiles remain undetermined, thus, hampering our understanding of the molecular control of cellular development on a single cell resolution. We have developed Scellnetor, the first network-constraint time-series clustering algorithm implemented as interactive webtool to identify modules of genes connected in a molecular interaction network that show differentiating temporal expression patterns. Scellnetor allows selecting two differentiation courses or two developmental trajectories for comparison on a systems biology level. Scellnetor identifies mechanisms driving hematopoiesis in mouse and mechanistically interpretable subnetworks driving dysfunctional CD8 T-cell development in chronic infections. Scellnetor is the first method to allow for single cell trajectory network enrichment for systems level hypotheses generation, thus lifting scRNA-seq data analysis to a systems biology level. It is available as an interactive online tool at https://exbio.wzw.tum.de/scellnetor/.
