## supplementary_file_1 for "Comparative single-cell trajectory network enrichment identifies pseudo-temporal systems biology patterns in hematopoiesis and CD8 T-cell development"

### Sheet: 0_goterms
# GO	NS	enrichment	name	ratio_in_study	ratio_in_pop	p_uncorrected	depth	study_count	p_fdr_bh	study_items
GO:0036500	BP	e	ATF6-mediated unfolded protein response	3/13	9/59542	6.8237e-10	6	3	8.31741e-06	811, 3309, 7184
GO:0034975	BP	e	protein folding in endoplasmic reticulum	3/13	16/59542	4.54512e-09	3	3	2.77003e-05	811, 3309, 7184
GO:0051208	BP	e	sequestering of calcium ion	2/13	4/59542	2.63955e-07	4	2	0.00107245	811, 7184
GO:0043066	BP	e	negative regulation of apoptotic process	4/13	491/59542	3.07913e-06	7	4	0.00938288	3309, 6195, 7184, 25824
GO:0044267	BP	e	cellular protein metabolic process	3/13	225/59542	1.48081e-05	5	3	0.0360993	5034, 7184, 9476
GO:0070062	CC	e	extracellular exosome	11/13	2161/59542	1.02407e-14	5	11	1.76755e-11	811, 2817, 2896, 3309, 5034, 5226, 6590, 7184, 9476, 10095, 25824
GO:0034663	CC	e	endoplasmic reticulum chaperone complex	3/13	11/59542	1.34003e-09	5	3	1.15645e-06	3309, 5034, 7184
GO:0005925	CC	e	focal adhesion	5/13	402/59542	1.6845e-08	5	5	9.69148e-06	811, 3309, 5034, 7184, 10095
GO:0005788	CC	e	endoplasmic reticulum lumen	4/13	299/59542	4.30009e-07	5	4	0.000185549	811, 3309, 5034, 7184
GO:0062023	CC	e	collagen-containing extracellular matrix	4/13	363/59542	9.3024e-07	3	4	0.000271434	811, 2817, 6590, 7184
GO:0005615	CC	e	extracellular space	6/13	1767/59542	9.71565e-07	2	6	0.000271434	811, 2817, 2896, 6590, 9476, 25824
GO:0005783	CC	e	endoplasmic reticulum	5/13	963/59542	1.26563e-06	5	5	0.000271434	811, 2896, 3309, 5034, 7184
GO:0042470	CC	e	melanosome	3/13	100/59542	1.29859e-06	7	3	0.000271434	3309, 5034, 7184
GO:0005576	CC	e	extracellular region	6/13	1885/59542	1.41536e-06	1	6	0.000271434	811, 2817, 2896, 5034, 6590, 7184
GO:0005829	CC	e	cytosol	8/13	5007/59542	2.17418e-06	4	8	0.000375263	811, 2817, 3309, 5226, 6195, 7184, 10095, 25824
GO:0071682	CC	e	endocytic vesicle lumen	2/13	16/59542	5.2713e-06	6	2	0.000827114	811, 7184
GO:0005790	CC	e	smooth endoplasmic reticulum	2/13	27/59542	1.53977e-05	6	2	0.0022147	811, 3309
GO:0005634	CC	e	nucleus	7/13	5539/59542	6.21047e-05	5	7	0.00824559	811, 3309, 5226, 6195, 7184, 10095, 25824
GO:0005793	CC	e	endoplasmic reticulum-Golgi intermediate compartment	2/13	72/59542	0.000111507	5	2	0.0137472	3309, 5034
GO:0036284	CC	e	tubulobulbar complex	1/13	1/59542	0.000218333	2	1	0.0251229	10095
GO:0048471	CC	e	perinuclear region of cytoplasm	3/13	679/59542	0.000387757	4	3	0.0418293	811, 7184, 25824
GO:0016222	CC	e	procollagen-proline 4-dioxygenase complex	1/13	2/59542	0.000436623	5	1	0.04433	5034
GO:0030496	CC	e	midbody	2/13	155/59542	0.000515377	2	2	0.0494189	3309, 7184
GO:0051087	MF	e	chaperone binding	3/13	103/59542	1.41972e-06	3	3	0.00589611	811, 2896, 3309
GO:0051082	MF	e	unfolded protein binding	3/13	130/59542	2.86227e-06	3	3	0.0059435	811, 3309, 7184
GO:0044183	MF	e	protein folding chaperone	2/13	23/59542	1.11041e-05	1	2	0.0125753	811, 3309
GO:0043027	MF	e	cysteine-type endopeptidase inhibitor activity involved in apoptotic process	2/13	24/59542	1.2112e-05	7	2	0.0125753	6195, 25824
GO:0005515	MF	e	protein binding	9/13	9638/59542	2.90334e-05	2	9	0.0241151	811, 2896, 3309, 5034, 6195, 6590, 7184, 10095, 25824
GO:0019899	MF	e	enzyme binding	3/13	348/59542	5.42015e-05	3	3	0.0375165	3309, 5034, 6590
			THIS DATA IS USED AS CLUSTER 1 IN THE PAPER

### Sheet: 1_goterms
# GO	NS	enrichment	name	ratio_in_study	ratio_in_pop	p_uncorrected	depth	study_count	p_fdr_bh	study_items
GO:0006979	BP	e	response to oxidative stress	4/11	100/59542	2.44891e-09	3	4	2.98498e-05	210, 7001, 9588, 10549
GO:0042744	BP	e	hydrogen peroxide catabolic process	3/11	28/59542	1.53263e-08	6	3	9.34059e-05	7001, 9588, 10549
GO:0045454	BP	e	cell redox homeostasis	3/11	76/59542	3.273e-07	5	3	0.00132982	7001, 9588, 10549
GO:0043312	BP	e	neutrophil degranulation	4/11	481/59542	1.32703e-06	9	4	0.0040438	210, 5689, 9588, 10549
GO:0048026	BP	e	positive regulation of mRNA splicing, via spliceosome	2/11	24/59542	8.54475e-06	10	2	0.0208304	4686, 9588
GO:0005829	CC	e	cytosol	9/11	5007/59542	9.81921e-09	4	9	1.6948e-05	210, 4686, 5689, 5710, 7001, 9588, 10549, 51056, 51100
GO:0070062	CC	e	extracellular exosome	7/11	2161/59542	2.38463e-08	5	7	2.05793e-05	210, 5519, 5689, 7001, 9588, 10549, 51056
GO:0034774	CC	e	secretory granule lumen	3/11	115/59542	1.14502e-06	6	3	0.000620019	210, 5689, 10549
GO:1904813	CC	e	ficolin-1-rich granule lumen	3/11	124/59542	1.43689e-06	5	3	0.000620019	210, 5689, 10549
GO:0005634	CC	e	nucleus	7/11	5539/59542	1.41346e-05	5	7	0.00487928	210, 4686, 5689, 5710, 9588, 10549, 51056
GO:0000502	CC	e	proteasome complex	2/11	56/59542	4.75237e-05	5	2	0.0130776	5689, 5710
GO:0005737	CC	e	cytoplasm	6/11	4384/59542	5.30378e-05	3	6	0.0130776	5519, 5689, 7001, 9588, 10549, 51100
GO:0008379	MF	e	thioredoxin peroxidase activity	2/11	5/59542	3.10186e-07	5	2	0.0012882	7001, 10549

### Sheet: 2_goterms
# GO	NS	enrichment	name	ratio_in_study	ratio_in_pop	p_uncorrected	depth	study_count	p_fdr_bh	study_items
GO:0016020	CC	e	membrane	4/5	1996/59542	6.12736e-06	1	4	0.00725054	471, 1938, 6124, 9689
GO:0070062	CC	e	extracellular exosome	4/5	2161/59542	8.40155e-06	5	4	0.00725054	471, 1938, 4300, 6124
GO:1990904	CC	e	ribonucleoprotein complex	2/5	152/59542	6.44156e-05	2	2	0.0370605	1938, 6124
GO:0045296	MF	e	cadherin binding	3/5	306/59542	1.33391e-06	4	3	0.00553971	471, 1938, 9689

### Sheet: 3_goterms
# GO	NS	enrichment	name	ratio_in_study	ratio_in_pop	p_uncorrected	depth	study_count	p_fdr_bh	study_items
GO:0045730	BP	e	respiratory burst	4/8	13/59542	9.55334e-14	2	4	1.0082e-09	1535, 4688, 4689, 653361
GO:0045454	BP	e	cell redox homeostasis	5/8	76/59542	1.65429e-13	5	5	1.0082e-09	1535, 4688, 4689, 5880, 653361
GO:0006801	BP	e	superoxide metabolic process	4/8	20/59542	6.47112e-13	4	4	2.62922e-09	1535, 4688, 4689, 653361
GO:0048010	BP	e	vascular endothelial growth factor receptor signaling pathway	4/8	63/59542	7.9375e-11	8	4	2.41875e-07	1535, 4688, 4689, 653361
GO:0002479	BP	e	antigen processing and presentation of exogenous peptide antigen via MHC class I, TAP-dependent	4/8	75/59542	1.6186e-10	6	4	3.94581e-07	1535, 4688, 4689, 653361
GO:0034599	BP	e	cellular response to oxidative stress	4/8	93/59542	3.8844e-10	4	4	7.89116e-07	1535, 4688, 4689, 653361
GO:0042554	BP	e	superoxide anion generation	3/8	14/59542	5.79017e-10	5	3	1.00823e-06	1535, 4688, 653361
GO:0022900	BP	e	electron transport chain	3/8	71/59542	9.05909e-08	4	3	0.000138027	1535, 4688, 653361
GO:0033864	BP	e	positive regulation of NAD(P)H oxidase activity	2/8	7/59542	3.31606e-07	6	2	0.000449105	1535, 2771
GO:0032930	BP	e	positive regulation of superoxide anion generation	2/8	17/59542	2.1461e-06	8	2	0.00261588	1535, 2771
GO:0006909	BP	e	phagocytosis	2/8	50/59542	1.92879e-05	5	2	0.0213727	4688, 4689
GO:0006968	BP	e	cellular defense response	2/8	53/59542	2.16925e-05	4	2	0.0220342	4688, 653361
GO:0045087	BP	e	innate immune response	3/8	467/59542	2.60721e-05	4	3	0.0244456	1535, 4688, 653361
GO:0007266	BP	e	Rho protein signal transduction	2/8	74/59542	4.24592e-05	8	2	0.0354452	397, 5880
GO:0043085	BP	e	positive regulation of catalytic activity	2/8	75/59542	4.36196e-05	4	2	0.0354452	4688, 4689
GO:0043020	CC	e	NADPH oxidase complex	4/8	15/59542	1.82362e-13	4	4	3.14757e-10	1535, 4688, 4689, 653361
GO:0032010	CC	e	phagolysosome	3/8	4/59542	6.36683e-12	9	3	5.49458e-09	4688, 4689, 653361
GO:0016020	CC	e	membrane	5/8	1996/59542	2.16758e-06	1	5	0.00124708	397, 1535, 2771, 4689, 10287
GO:0005829	CC	e	cytosol	6/8	5007/59542	8.50435e-06	4	6	0.00366963	397, 2771, 4688, 4689, 5880, 653361
GO:0030425	CC	e	dendrite	3/8	410/59542	1.7691e-05	5	3	0.00610694	1535, 2771, 653361
GO:0030670	CC	e	phagocytic vesicle membrane	2/8	71/59542	3.90716e-05	7	2	0.0112396	1535, 5880
GO:0005886	CC	e	plasma membrane	5/8	4529/59542	0.000116987	2	5	0.0288456	1535, 2771, 5880, 10287, 653361
GO:0005794	CC	e	Golgi apparatus	3/8	954/59542	0.000216217	5	3	0.0466488	1535, 10287, 653361
GO:0016176	MF	e	superoxide-generating NADPH oxidase activator activity	3/8	10/59542	1.90933e-10	4	3	7.26774e-07	4688, 4689, 653361
GO:0016175	MF	e	superoxide-generating NADPH oxidase activity	3/8	12/59542	3.49999e-10	5	3	7.26774e-07	1535, 4688, 653361
GO:0003924	MF	e	GTPase activity	4/8	322/59542	5.77714e-08	7	4	7.99749e-05	397, 2771, 5880, 10287
GO:0009055	MF	e	electron transfer activity	3/8	76/59542	1.11391e-07	3	3	0.000115651	1535, 4688, 653361
GO:0005515	MF	e	protein binding	8/8	9638/59542	4.70165e-07	2	8	0.000390519	397, 1535, 2771, 4688, 4689, 5880, 10287, 653361
GO:0048365	MF	e	Rac GTPase binding	2/8	54/59542	2.25253e-05	8	2	0.0155913	397, 4688
GO:0035091	MF	e	phosphatidylinositol binding	2/8	93/59542	6.71635e-05	5	2	0.0398472	4689, 653361
			THIS DATA IS USED AS CLUSTER 2 IN THE PAPER

### Sheet: 4_goterms
# GO	NS	enrichment	name	ratio_in_study	ratio_in_pop	p_uncorrected	depth	study_count	p_fdr_bh	study_items
GO:0042407	BP	e	cristae formation	2/5	31/59542	2.62072e-06	7	2	0.0319439	515, 10939

### Sheet: 5_goterms
# GO	NS	enrichment	name	ratio_in_study	ratio_in_pop	p_uncorrected	depth	study_count	p_fdr_bh	study_items
GO:0070125	BP	e	mitochondrial translational elongation	5/81	88/59542	1.47374e-07	7	5	0.00065458	6182, 29074, 56945, 64978, 122704
GO:0070126	BP	e	mitochondrial translational termination	5/81	89/59542	1.5598e-07	7	5	0.00065458	6182, 29074, 56945, 64978, 122704
GO:0006418	BP	e	tRNA aminoacylation for protein translation	4/81	35/59542	1.61108e-07	10	4	0.00065458	2617, 3035, 7407, 9521
GO:0000398	BP	e	mRNA splicing, via spliceosome	6/81	237/59542	9.4394e-07	11	6	0.00265853	2962, 9343, 10212, 10914, 25804, 53981
GO:0006122	BP	e	mitochondrial electron transport, ubiquinol to cytochrome c	3/81	15/59542	1.09054e-06	6	3	0.00265853	1537, 7385, 7386
GO:0008380	BP	e	RNA splicing	5/81	152/59542	2.22359e-06	8	5	0.00397302	708, 4154, 9343, 25804, 58517
GO:1902036	BP	e	regulation of hematopoietic stem cell differentiation	4/81	67/59542	2.28166e-06	7	4	0.00397302	2623, 5700, 5701, 5713
GO:0006412	BP	e	translation	5/81	178/59542	4.81064e-06	7	5	0.00732961	3035, 6168, 8761, 29074, 122704
GO:0060071	BP	e	Wnt signaling pathway, planar cell polarity pathway	4/81	88/59542	6.79262e-06	9	4	0.00919947	5700, 5701, 5713, 23002
GO:0019240	BP	e	citrulline biosynthetic process	2/81	4/59542	1.09476e-05	9	2	0.01112	790, 5832
GO:0010724	BP	e	regulation of definitive erythrocyte differentiation	2/81	4/59542	1.09476e-05	8	2	0.01112	2623, 161882
GO:0071733	BP	e	transcriptional activation by promoter-enhancer looping	2/81	4/59542	1.09476e-05	12	2	0.01112	2623, 161882
GO:0000122	BP	e	negative regulation of transcription by RNA polymerase II	8/81	796/59542	1.34174e-05	11	8	0.0125803	708, 1487, 2146, 2623, 4774, 4999, 5481, 161882
GO:0043488	BP	e	regulation of mRNA stability	4/81	112/59542	1.7649e-05	9	4	0.0153659	5700, 5701, 5713, 8761
GO:0030218	BP	e	erythrocyte differentiation	3/81	44/59542	3.08523e-05	5	3	0.0250706	2623, 93974, 161882
GO:0006120	BP	e	mitochondrial electron transport, NADH to ubiquinone	3/81	49/59542	4.27093e-05	6	3	0.0325365	4705, 4715, 4723
GO:0006521	BP	e	regulation of cellular amino acid metabolic process	3/81	51/59542	4.81805e-05	6	3	0.0344734	5700, 5701, 5713
GO:0030219	BP	e	megakaryocyte differentiation	2/81	8/59542	5.09082e-05	5	2	0.0344734	2623, 161882
GO:0006397	BP	e	mRNA processing	4/81	153/59542	5.97862e-05	8	4	0.0383544	708, 4154, 9343, 58517
GO:0035690	BP	e	cellular response to drug	3/81	57/59542	6.72986e-05	4	3	0.0392818	790, 4830, 9343
GO:0010972	BP	e	negative regulation of G2/M transition of mitotic cell cycle	3/81	58/59542	7.08999e-05	9	3	0.0392818	5700, 5701, 5713
GO:0031124	BP	e	mRNA 3'-end processing	3/81	58/59542	7.08999e-05	9	3	0.0392818	10212, 10914, 53981
GO:1901030	BP	e	positive regulation of mitochondrial outer membrane permeabilization involved in apoptotic signaling pathway	2/81	10/59542	8.16722e-05	9	2	0.0414793	93974, 400916
GO:0006228	BP	e	UTP biosynthetic process	2/81	10/59542	8.16722e-05	11	2	0.0414793	790, 4830
GO:0038095	BP	e	Fc-epsilon receptor signaling pathway	4/81	168/59542	8.58823e-05	8	4	0.0418728	5296, 5700, 5701, 5713
GO:0032981	BP	e	mitochondrial respiratory chain complex I assembly	3/81	64/59542	9.51729e-05	7	3	0.0434161	4705, 4715, 4723
GO:0050852	BP	e	T cell receptor signaling pathway	4/81	174/59542	9.83381e-05	10	4	0.0434161	5296, 5700, 5701, 5713
GO:0014075	BP	e	response to amine	2/81	11/59542	9.97334e-05	5	2	0.0434161	790, 4830
GO:0005634	CC	e	nucleus	43/81	5539/59542	1.94569e-23	5	43	3.35826e-20	708, 790, 1267, 1487, 1537, 1743, 2146, 2623, 2962, 3308, 3419, 4154, 4323, 4691, 4774, 4830, 4999, 5213, 5296, 5481, 5700, 5701, 5713, 6168, 6880, 6883, 8761, 9100, 9521, 10212, 10914, 23594, 25804, 26073, 51218, 55299, 79902, 117246, 123283, 161882, 201161, 203068, 400916
GO:0005739	CC	e	mitochondrion	25/81	1218/59542	8.178e-23	5	25	7.05761e-20	708, 1537, 1743, 2288, 2617, 3035, 3419, 4522, 4705, 4715, 4723, 5832, 6182, 7385, 7386, 10989, 26073, 29074, 51218, 56945, 64978, 93974, 122704, 388962, 400916
GO:0005654	CC	e	nucleoplasm	31/81	3167/59542	4.66016e-19	5	31	2.68114e-16	790, 1267, 1487, 2146, 2288, 2623, 2962, 4154, 4691, 4774, 4999, 5481, 5571, 5700, 5701, 5713, 6880, 6883, 7385, 9100, 9343, 9521, 10212, 10914, 23594, 25804, 53981, 55363, 57418, 79707, 161882
GO:0016020	CC	e	membrane	26/81	1996/59542	7.42903e-19	1	26	3.20563e-16	708, 790, 1267, 1537, 1743, 2060, 3040, 3482, 4522, 4691, 4830, 4999, 5571, 5700, 5701, 5713, 9343, 10212, 10989, 23002, 23594, 25804, 53981, 57062, 79707, 79902
GO:0005743	CC	e	mitochondrial inner membrane	14/81	388/59542	2.41829e-16	6	14	8.34795e-14	1267, 1537, 4705, 4715, 4723, 5832, 6182, 7385, 7386, 10989, 29074, 56945, 64978, 122704
GO:0005829	CC	e	cytosol	33/81	5007/59542	2.7837e-15	4	33	8.00777e-13	708, 790, 1267, 2060, 2288, 2617, 2730, 3035, 3040, 3308, 4154, 4323, 4522, 4642, 4723, 4830, 5213, 5296, 5481, 5571, 5700, 5701, 5713, 5832, 6168, 7407, 8761, 9100, 9343, 9521, 23002, 25804, 79902
GO:0005737	CC	e	cytoplasm	26/81	4384/59542	6.69071e-11	3	26	1.64974e-08	708, 790, 1267, 2146, 2288, 2617, 3035, 4154, 4323, 4522, 4705, 4830, 5481, 5701, 8761, 9100, 9521, 10212, 10376, 10914, 29124, 57418, 58517, 123283, 201161, 203068
GO:0005750	CC	e	mitochondrial respiratory chain complex III	3/81	14/59542	8.73293e-07	7	3	0.000188413	1537, 7385, 7386
GO:0005762	CC	e	mitochondrial large ribosomal subunit	4/81	57/59542	1.18808e-06	7	4	0.000212154	6182, 29074, 64978, 122704
GO:0070062	CC	e	extracellular exosome	14/81	2161/59542	1.22917e-06	5	14	0.000212154	790, 1267, 2288, 2617, 3040, 3308, 3482, 4522, 4642, 4691, 4830, 5713, 6168, 203068
GO:0005730	CC	e	nucleolus	10/81	1226/59542	6.60634e-06	5	10	0.00103659	708, 4691, 5481, 9521, 55299, 55661, 57062, 57418, 79707, 117246
GO:0005759	CC	e	mitochondrial matrix	6/81	357/59542	9.90063e-06	5	6	0.00142404	708, 1743, 2617, 3419, 4705, 51218
GO:0005669	CC	e	transcription factor TFIID complex	3/81	39/59542	2.13943e-05	7	3	0.0028405	2962, 6880, 6883
GO:0000808	CC	e	origin recognition complex	2/81	6/59542	2.73206e-05	5	2	0.00336824	4999, 23594
GO:0005747	CC	e	mitochondrial respiratory chain complex I	3/81	52/59542	5.10802e-05	7	3	0.00564364	4705, 4715, 4723
GO:0017053	CC	e	transcriptional repressor complex	3/81	54/59542	5.72178e-05	2	3	0.00564364	1487, 2623, 161882
GO:0000502	CC	e	proteasome complex	3/81	56/59542	6.38191e-05	5	3	0.00564364	5700, 5701, 5713
GO:0005664	CC	e	nuclear origin of replication recognition complex	2/81	9/59542	6.53956e-05	6	2	0.00564364	4999, 23594
GO:0005641	CC	e	nuclear envelope lumen	2/81	9/59542	6.53956e-05	5	2	0.00564364	3482, 203068
GO:0061617	CC	e	MICOS complex	2/81	9/59542	6.53956e-05	7	2	0.00564364	10989, 400916
GO:0005751	CC	e	mitochondrial respiratory chain complex IV	2/81	11/59542	9.97334e-05	7	2	0.00819713	7385, 7386
GO:0036464	CC	e	cytoplasmic ribonucleoprotein granule	3/81	68/59542	0.000114032	6	3	0.00859938	4691, 5701, 203068
GO:0008540	CC	e	proteasome regulatory particle, base subcomplex	2/81	12/59542	0.000119574	3	2	0.00859938	5700, 5701
GO:0030914	CC	e	STAGA complex	2/81	12/59542	0.000119574	8	2	0.00859938	6880, 6883
GO:0033276	CC	e	transcription factor TFTC complex	2/81	14/59542	0.000164576	8	2	0.0113624	6880, 6883
GO:0000124	CC	e	SAGA complex	2/81	15/59542	0.000189728	8	2	0.012595	6880, 6883
GO:0022624	CC	e	proteasome accessory complex	2/81	17/59542	0.000245309	3	2	0.0156816	5700, 5701
GO:0005761	CC	e	mitochondrial ribosome	2/81	24/59542	0.000494764	7	2	0.0304987	29074, 56945
GO:0005515	MF	e	protein binding	63/81	9638/59542	2.59818e-34	2	63	1.07902e-30	708, 1397, 1487, 1743, 2060, 2146, 2288, 2617, 2623, 2962, 3040, 3308, 3482, 4154, 4323, 4522, 4691, 4715, 4723, 4830, 4999, 5213, 5296, 5481, 5571, 5700, 5701, 5713, 5832, 6168, 6182, 6880, 6883, 7385, 7386, 7407, 8761, 9100, 9343, 9521, 10212, 10376, 10914, 10989, 23002, 23594, 25804, 26073, 29124, 51218, 53981, 55299, 55363, 55661, 57418, 58517, 79707, 79902, 117246, 123283, 161882, 203068, 40…
GO:0003723	MF	e	RNA binding	24/81	1387/59542	3.48312e-20	4	24	7.23271e-17	1267, 2288, 2962, 4154, 4691, 4830, 5700, 5832, 6168, 6182, 8761, 9100, 9343, 10212, 10914, 10989, 25804, 53981, 55299, 55661, 57062, 58517, 79707, 117246
GO:0005524	MF	e	ATP binding	20/81	1475/59542	7.46229e-15	8	20	1.03303e-11	790, 2288, 2617, 3035, 3308, 4522, 4642, 4830, 5213, 5571, 5700, 5701, 5832, 7407, 10212, 10914, 55661, 57062, 79707, 123283
GO:0008134	MF	e	transcription factor binding	8/81	334/59542	2.03166e-08	3	8	2.10937e-05	708, 1487, 2962, 4774, 5481, 6880, 6883, 161882
GO:0042802	MF	e	identical protein binding	11/81	1050/59542	1.91746e-07	3	11	0.000159264	790, 2060, 2617, 3035, 3482, 4691, 4830, 5213, 5832, 10212, 23002
GO:0017025	MF	e	TBP-class protein binding	3/81	22/59542	3.66578e-06	5	3	0.00253733	5700, 5701, 6883
GO:0003735	MF	e	structural constituent of ribosome	5/81	189/59542	6.43852e-06	2	5	0.00381988	6168, 6182, 29074, 56945, 122704
GO:0051287	MF	e	NAD binding	3/81	39/59542	2.13943e-05	5	3	0.0111063	1487, 3419, 4723
GO:0036402	MF	e	proteasome-activating ATPase activity	2/81	6/59542	2.73206e-05	9	2	0.0126069	5700, 5701
GO:0008137	MF	e	NADH dehydrogenase (ubiquinone) activity	3/81	46/59542	3.52929e-05	6	3	0.0146572	4705, 4715, 4723
GO:0002039	MF	e	p53 binding	3/81	65/59542	9.96803e-05	3	3	0.0376338	2623, 6880, 9100
GO:0016208	MF	e	AMP binding	2/81	13/59542	0.00014119	8	2	0.0488636	5213, 5571
			THIS DATA IS USED AS CLUSTER 3 IN THE PAPER

### Sheet: 6_goterms
# GO	NS	enrichment	name	ratio_in_study	ratio_in_pop	p_uncorrected	depth	study_count	p_fdr_bh	study_items
GO:0005667	CC	e	transcription factor complex	3/6	201/59542	7.52329e-07	3	3	0.00129852	4005, 8328, 8861
GO:0031252	CC	e	cell leading edge	2/6	41/59542	6.92687e-06	2	2	0.00597789	8861, 117178
GO:0001102	MF	e	RNA polymerase II activating transcription factor binding	2/6	41/59542	6.92687e-06	6	2	0.0287673	4005, 8861
GO:0005515	MF	e	protein binding	6/6	9638/59542	1.79645e-05	2	6	0.0373032	863, 3098, 4005, 8328, 8861, 117178
